# Spatial mapping of cellular and molecular plasticity in the maternal and postpartum mouse brain

**DOI:** 10.64898/2026.01.03.697464

**Authors:** Keon Arbabi, Shahrzad Ghazisaeidi, Minjin Kim, Bharti Kukreja, Min Yi Feng, Spencer D. Pogue, Hugo Hudson, Maria Eleni Fafouti, Elizabeth E. Crouch, Liisa A.M. Galea, Shreejoy J. Tripathy, Brian T. Kalish

## Abstract

Pregnancy is a critical window for neuroplasticity and maternal mental health, yet our understanding of the molecular and cellular changes underlying this adaptation remains incomplete. Here we profile the female mouse brain in nulliparous, late-pregnant and postpartum states with three single-cell spatial technologies (Slide-tags, MERFISH and Xenium). Together these assays resolve 1.5 million cells in one coronal plane spanning the cortex, striatum, lateral septum and preoptic area. Pregnancy is associated with changes in gene expression in most cell types, beyond the circuits previously established to govern maternal behavior. These changes resolve into three programs that are reproducible across platforms: synaptic pathways increase in neurons as growth and plasticity pathways decrease; immune and angiogenic pathways increase in glia and vascular cells; and cholesterol synthesis decreases as uptake increases across both neurons and glia. Finally, mapping human depression genetics onto these data, we find risk genes concentrated almost entirely in neurons, and this concentration changes with reproductive state in the preoptic area, basal forebrain and ventral striatum. These results place the neurons carrying depression risk among the circuits remodeled during pregnancy, providing a possible cellular substrate for peripartum vulnerability.
