## Supplementary Data 6 for "Spatial mapping of cellular and molecular plasticity in the maternal and postpartum mouse brain"

### Sheet: Description
Sheet	Column	Definition
All sheets		Immunofluorescence validation of four protein changes, the source data for Figures 3E and 5E. Nulliparous and pregnant mice, seven per group. APOE and HMGCR were quantified inside a cell-type marker; FKBP5 was quantified across the striatum without a marker. Two further targets in the source quantification, APOE in astrocytes and MERTK, are not shown in any figure and are not reported here.
All sheets	Cell Type Marker	The marker whose segmented objects define the compartment the target protein was measured in. Empty for FKBP5, which was measured across the region.
All sheets	Measurement	What the quantified value is, for that validation.
All sheets	Animal	The mouse. NONP1 to NONP7 are nulliparous, P1 to P7 pregnant.
Per-Image Measurements		One row per image. Three to six images were quantified per mouse. Areas and signal are in the arbitrary units of the segmentation output, so they are comparable within a validation but not between validations.
Per-Image Measurements	Marker-Positive Area	Area of the segmented marker-positive objects in that image. Empty for FKBP5.
Per-Image Measurements	Colocalized Target Area	Target-protein signal overlapping those objects. Empty for FKBP5.
Per-Image Measurements	Quantified Value	The colocalized area divided by the marker-positive area, or, for FKBP5, the FKBP5-positive area itself. This is the quantity averaged per mouse and plotted.
Per-Animal Summary		The per-mouse means that are the biological replicates of the test and the points drawn on Figures 3E and 5E, recomputed here from every image of that mouse.
Per-Animal Summary	Images	Images contributing to the mean. For one pregnant mouse of the HMGCR validation the summary column of the source quantification averages four of that mouse's five images; the mean reported here uses all five, as for every other mouse.
Statistical Tests		One row per validation, comparing the per-mouse means of the two groups with an unpaired two-sided Welch t-test, as reported in the Results.
Statistical Tests	Degrees of Freedom	Welch-Satterthwaite approximation, so not an integer.

### Sheet: Per-Image Measurements
Figure Panel	Target Protein	Cell Type	Cell Type Marker	Region	Condition	Animal	Image	Marker-Positive Area	Colocalized Target Area	Measurement	Quantified Value
Figure 3E	FKBP5			Striatum	Nulliparous	NONP1	NONP1 L			FKBP5-positive area	484.562
Figure 3E	FKBP5			Striatum	Nulliparous	NONP1	NONP1 R			FKBP5-positive area	679.728
Figure 3E	FKBP5			Striatum	Nulliparous	NONP1	NONP1-1 L			FKBP5-positive area	697.166
Figure 3E	FKBP5			Striatum	Nulliparous	NONP1	NONP1-1 R			FKBP5-positive area	602.657
Figure 3E	FKBP5			Striatum	Nulliparous	NONP2	NONP2 L			FKBP5-positive area	355.179
Figure 3E	FKBP5			Striatum	Nulliparous	NONP2	NONP2 R			FKBP5-positive area	504.217
Figure 3E	FKBP5			Striatum	Nulliparous	NONP2	NONP2-1 L			FKBP5-positive area	225.567
Figure 3E	FKBP5			Striatum	Nulliparous	NONP2	NONP2-1 R			FKBP5-positive area	676.385
Figure 3E	FKBP5			Striatum	Nulliparous	NONP2	NONP2-2 L			FKBP5-positive area	309.936
Figure 3E	FKBP5			Striatum	Nulliparous	NONP2	NONP2-2 R			FKBP5-positive area	694.772
Figure 3E	FKBP5			Striatum	Nulliparous	NONP3	NONP3 L			FKBP5-positive area	385.176
Figure 3E	FKBP5			Striatum	Nulliparous	NONP3	NONP3 R			FKBP5-positive area	527.076
Figure 3E	FKBP5			Striatum	Nulliparous	NONP3	NONP3-1 L			FKBP5-positive area	208.852
Figure 3E	FKBP5			Striatum	Nulliparous	NONP3	NONP3-1 R			FKBP5-positive area	466.268
Figure 3E	FKBP5			Striatum	Nulliparous	NONP4	NONP4 L			FKBP5-positive area	145.785
Figure 3E	FKBP5			Striatum	Nulliparous	NONP4	NONP4 R			FKBP5-positive area	62.796
Figure 3E	FKBP5			Striatum	Nulliparous	NONP4	NONP4-1 L			FKBP5-positive area	590.098
Figure 3E	FKBP5			Striatum	Nulliparous	NONP4	NONP4-1 R			FKBP5-positive area	127.805
Figure 3E	FKBP5			Striatum	Nulliparous	NONP5	NONP5 L			FKBP5-positive area	151.116
Figure 3E	FKBP5			Striatum	Nulliparous	NONP5	NONP5 R			FKBP5-positive area	225.703
Figure 3E	FKBP5			Striatum	Nulliparous	NONP5	NONP5-1 L			FKBP5-positive area	316.914
Figure 3E	FKBP5			Striatum	Nulliparous	NONP5	NONP5-1 R			FKBP5-positive area	142.939
Figure 3E	FKBP5			Striatum	Nulliparous	NONP6	NONP6 L			FKBP5-positive area	118.86
Figure 3E	FKBP5			Striatum	Nulliparous	NONP6	NONP6 R			FKBP5-positive area	67.584
Figure 3E	FKBP5			Striatum	Nulliparous	NONP6	NONP6-1 L			FKBP5-positive area	31.398
Figure 3E	FKBP5			Striatum	Nulliparous	NONP6	NONP6-1 R			FKBP5-positive area	90.037
Figure 3E	FKBP5			Striatum	Nulliparous	NONP7	NONP7 L			FKBP5-positive area	283.844
Figure 3E	FKBP5			Striatum	Nulliparous	NONP7	NONP7 R			FKBP5-positive area	99.072
Figure 3E	FKBP5			Striatum	Nulliparous	NONP7	NONP7-1 L			FKBP5-positive area	135.235
Figure 3E	FKBP5			Striatum	Nulliparous	NONP7	NONP7-1 R			FKBP5-positive area	192.046
Figure 3E	FKBP5			Striatum	Pregnant	P1	P1 L			FKBP5-positive area	973.512
Figure 3E	FKBP5			Striatum	Pregnant	P1	P1 R			FKBP5-positive area	752.101
Figure 3E	FKBP5			Striatum	Pregnant	P1	P1-1 L			FKBP5-positive area	502.862
Figure 3E	FKBP5			Striatum	Pregnant	P1	P1-1 R			FKBP5-positive area	583.141
Figure 3E	FKBP5			Striatum	Pregnant	P2	P2 L			FKBP5-positive area	1351.86
Figure 3E	FKBP5			Striatum	Pregnant	P2	P2 R			FKBP5-positive area	731.32
Figure 3E	FKBP5			Striatum	Pregnant	P2	P2-1 L			FKBP5-positive area	1776.08
Figure 3E	FKBP5			Striatum	Pregnant	P2	P2-1 R			FKBP5-positive area	1353.36
Figure 3E	FKBP5			Striatum	Pregnant	P3	P3 L			FKBP5-positive area	271.196
Figure 3E	FKBP5			Striatum	Pregnant	P3	P3 R			FKBP5-positive area	484.429
Figure 3E	FKBP5			Striatum	Pregnant	P3	P3-1 L			FKBP5-positive area	869.29
Figure 3E	FKBP5			Striatum	Pregnant	P3	P3-1 R			FKBP5-positive area	837.033
Figure 3E	FKBP5			Striatum	Pregnant	P4	P4 L			FKBP5-positive area	370.675
Figure 3E	FKBP5			Striatum	Pregnant	P4	P4 R			FKBP5-positive area	486.327
Figure 3E	FKBP5			Striatum	Pregnant	P4	P4-1 L			FKBP5-positive area	549.71
Figure 3E	FKBP5			Striatum	Pregnant	P4	P4-1 R			FKBP5-positive area	419.827
Figure 3E	FKBP5			Striatum	Pregnant	P5	P5 L			FKBP5-positive area	693.688
Figure 3E	FKBP5			Striatum	Pregnant	P5	P5 R			FKBP5-positive area	431.934
Figure 3E	FKBP5			Striatum	Pregnant	P5	P5-1 L			FKBP5-positive area	582.294
Figure 3E	FKBP5			Striatum	Pregnant	P5	P5-1 R			FKBP5-positive area	499.473
Figure 3E	FKBP5			Striatum	Pregnant	P6	P6 L			FKBP5-positive area	733.488
Figure 3E	FKBP5			Striatum	Pregnant	P6	P6 R			FKBP5-positive area	721.471
Figure 3E	FKBP5			Striatum	Pregnant	P6	P6-1 L			FKBP5-positive area	497.305
Figure 3E	FKBP5			Striatum	Pregnant	P6	P6-1 R			FKBP5-positive area	644.807
Figure 3E	FKBP5			Striatum	Pregnant	P7	P7 L			FKBP5-positive area	1057.31
Figure 3E	FKBP5			Striatum	Pregnant	P7	P7 R			FKBP5-positive area	1889.24
Figure 3E	FKBP5			Striatum	Pregnant	P7	P7-1 L			FKBP5-positive area	649.641
Figure 3E	FKBP5			Striatum	Pregnant	P7	P7-1 R			FKBP5-positive area	1342.24
Figure 5E	APOE	Microglia	IBA1	Subventricular zone	Nulliparous	NONP1	NONP1-1 L2	601.392	199.681	APOE signal within IBA1-positive objects, per unit IBA1-positive area	0.332031
Figure 5E	APOE	Microglia	IBA1	Subventricular zone	Nulliparous	NONP1	nonp1-2L	426.874	51.004	APOE signal within IBA1-positive objects, per unit IBA1-positive area	0.119483
Figure 5E	APOE	Microglia	IBA1	Subventricular zone	Nulliparous	NONP1	nonp1-2R	640.789	92.838	APOE signal within IBA1-positive objects, per unit IBA1-positive area	0.144881
Figure 5E	APOE	Microglia	IBA1	Subventricular zone	Nulliparous	NONP2	NONP2-2L	964.341	649.234	APOE signal within IBA1-positive objects, per unit IBA1-positive area	0.673241
Figure 5E	APOE	Microglia	IBA1	Subventricular zone	Nulliparous	NONP2	NONP2-2R	1088.31	685.375	APOE signal within IBA1-positive objects, per unit IBA1-positive area	0.629763
Figure 5E	APOE	Microglia	IBA1	Subventricular zone	Nulliparous	NONP2	nonp2-1 L	797.459	340.226	APOE signal within IBA1-positive objects, per unit IBA1-positive area	0.426638
Figure 5E	APOE	Microglia	IBA1	Subventricular zone	Nulliparous	NONP3	NONP3 L	775.864	471.374	APOE signal within IBA1-positive objects, per unit IBA1-positive area	0.607547
Figure 5E	APOE	Microglia	IBA1	Subventricular zone	Nulliparous	NONP3	NONP3-1 L	835.543	341.039	APOE signal within IBA1-positive objects, per unit IBA1-positive area	0.408165
Figure 5E	APOE	Microglia	IBA1	Subventricular zone	Nulliparous	NONP3	NONP3-2 L	975.771	370.584	APOE signal within IBA1-positive objects, per unit IBA1-positive area	0.379786
Figure 5E	APOE	Microglia	IBA1	Subventricular zone	Nulliparous	NONP4	NONP4 L	602.928	155.046	APOE signal within IBA1-positive objects, per unit IBA1-positive area	0.257155
Figure 5E	APOE	Microglia	IBA1	Subventricular zone	Nulliparous	NONP4	NONP4-1 L	476.795	43.731	APOE signal within IBA1-positive objects, per unit IBA1-positive area	0.0917187
Figure 5E	APOE	Microglia	IBA1	Subventricular zone	Nulliparous	NONP4	NONP4-2 L	1601.15	1259.21	APOE signal within IBA1-positive objects, per unit IBA1-positive area	0.786439
Figure 5E	APOE	Microglia	IBA1	Subventricular zone	Nulliparous	NONP5	NONP5 L	348.177	220.598	APOE signal within IBA1-positive objects, per unit IBA1-positive area	0.63358
Figure 5E	APOE	Microglia	IBA1	Subventricular zone	Nulliparous	NONP5	NONP5-1 L	211.608	122.429	APOE signal within IBA1-positive objects, per unit IBA1-positive area	0.578565
Figure 5E	APOE	Microglia	IBA1	Subventricular zone	Nulliparous	NONP5	NONP5-2 L	729.92	126.495	APOE signal within IBA1-positive objects, per unit IBA1-positive area	0.1733
Figure 5E	APOE	Microglia	IBA1	Subventricular zone	Nulliparous	NONP6	NONP6 R	1321.37	509.593	APOE signal within IBA1-positive objects, per unit IBA1-positive area	0.385654
Figure 5E	APOE	Microglia	IBA1	Subventricular zone	Nulliparous	NONP6	NONP6-1 R	1814.7	694.953	APOE signal within IBA1-positive objects, per unit IBA1-positive area	0.382957
Figure 5E	APOE	Microglia	IBA1	Subventricular zone	Nulliparous	NONP6	NONP6-2 R	2089.01	1053.34	APOE signal within IBA1-positive objects, per unit IBA1-positive area	0.504228
Figure 5E	APOE	Microglia	IBA1	Subventricular zone	Nulliparous	NONP6	nonp6 L	705.479	197.919	APOE signal within IBA1-positive objects, per unit IBA1-positive area	0.280546
Figure 5E	APOE	Microglia	IBA1	Subventricular zone	Nulliparous	NONP7	NONP7 L	1418.32	192.272	APOE signal within IBA1-positive objects, per unit IBA1-positive area	0.135563
Figure 5E	APOE	Microglia	IBA1	Subventricular zone	Nulliparous	NONP7	NONP7 R	1169.81	262.386	APOE signal within IBA1-positive objects, per unit IBA1-positive area	0.224299
Figure 5E	APOE	Microglia	IBA1	Subventricular zone	Nulliparous	NONP7	NONP7-1 L	1775.26	427.823	APOE signal within IBA1-positive objects, per unit IBA1-positive area	0.240991
Figure 5E	APOE	Microglia	IBA1	Subventricular zone	Nulliparous	NONP7	NONP7-1 R	708.958	48.565	APOE signal within IBA1-positive objects, per unit IBA1-positive area	0.0685019
Figure 5E	APOE	Microglia	IBA1	Subventricular zone	Pregnant	P1	P1 L	392.902	95.775	APOE signal within IBA1-positive objects, per unit IBA1-positive area	0.243763
Figure 5E	APOE	Microglia	IBA1	Subventricular zone	Pregnant	P1	P1 R	483.526	131.69	APOE signal within IBA1-positive objects, per unit IBA1-positive area	0.272354
Figure 5E	APOE	Microglia	IBA1	Subventricular zone	Pregnant	P1	P1-1 L	554.995	98.304	APOE signal within IBA1-positive objects, per unit IBA1-positive area	0.177126
Figure 5E	APOE	Microglia	IBA1	Subventricular zone	Pregnant	P1	P1-1R	717.948	40.93	APOE signal within IBA1-positive objects, per unit IBA1-positive area	0.0570097
Figure 5E	APOE	Microglia	IBA1	Subventricular zone	Pregnant	P1	P1-2 R	726.396	224.212	APOE signal within IBA1-positive objects, per unit IBA1-positive area	0.308664
Figure 5E	APOE	Microglia	IBA1	Subventricular zone	Pregnant	P2	P2 L	919.978	87.778	APOE signal within IBA1-positive objects, per unit IBA1-positive area	0.0954132
Figure 5E	APOE	Microglia	IBA1	Subventricular zone	Pregnant	P2	P2 R	580.791	7.68	APOE signal within IBA1-positive objects, per unit IBA1-positive area	0.0132233
Figure 5E	APOE	Microglia	IBA1	Subventricular zone	Pregnant	P2	P2-1 L	760.369	24.712	APOE signal within IBA1-positive objects, per unit IBA1-positive area	0.0325
Figure 5E	APOE	Microglia	IBA1	Subventricular zone	Pregnant	P2	P2-1 R	570.401	60.889	APOE signal within IBA1-positive objects, per unit IBA1-positive area	0.106748
Figure 5E	APOE	Microglia	IBA1	Subventricular zone	Pregnant	P3	P3 L	487.727	12.198	APOE signal within IBA1-positive objects, per unit IBA1-positive area	0.0250099
Figure 5E	APOE	Microglia	IBA1	Subventricular zone	Pregnant	P3	P3 R	596.061	93.29	APOE signal within IBA1-positive objects, per unit IBA1-positive area	0.156511
Figure 5E	APOE	Microglia	IBA1	Subventricular zone	Pregnant	P3	P3-1 L	618.649	46.216	APOE signal within IBA1-positive objects, per unit IBA1-positive area	0.0747047
Figure 5E	APOE	Microglia	IBA1	Subventricular zone	Pregnant	P3	P3-1 R	589.059	9.939	APOE signal within IBA1-positive objects, per unit IBA1-positive area	0.0168727
Figure 5E	APOE	Microglia	IBA1	Subventricular zone	Pregnant	P3	P3-2 R	384.414	143.978	APOE signal within IBA1-positive objects, per unit IBA1-positive area	0.374539
Figure 5E	APOE	Microglia	IBA1	Subventricular zone	Pregnant	P4	P4 L	1210.28	128.573	APOE signal within IBA1-positive objects, per unit IBA1-positive area	0.106234
Figure 5E	APOE	Microglia	IBA1	Subventricular zone	Pregnant	P4	P4 R	1527.42	193.582	APOE signal within IBA1-positive objects, per unit IBA1-positive area	0.126738
Figure 5E	APOE	Microglia	IBA1	Subventricular zone	Pregnant	P4	P4-1 L	401.485	50.643	APOE signal within IBA1-positive objects, per unit IBA1-positive area	0.126139
Figure 5E	APOE	Microglia	IBA1	Subventricular zone	Pregnant	P4	P4-1 R	1327.61	510.677	APOE signal within IBA1-positive objects, per unit IBA1-positive area	0.38466
Figure 5E	APOE	Microglia	IBA1	Subventricular zone	Pregnant	P5	P5 L	1164.74	324.369	APOE signal within IBA1-positive objects, per unit IBA1-positive area	0.278489
Figure 5E	APOE	Microglia	IBA1	Subventricular zone	Pregnant	P5	P5 R	508.915	223.534	APOE signal within IBA1-positive objects, per unit IBA1-positive area	0.439236
Figure 5E	APOE	Microglia	IBA1	Subventricular zone	Pregnant	P5	P5-1 L	394.483	43.912	APOE signal within IBA1-positive objects, per unit IBA1-positive area	0.111315
Figure 5E	APOE	Microglia	IBA1	Subventricular zone	Pregnant	P5	P5-1 R	135.711	13.011	APOE signal within IBA1-positive objects, per unit IBA1-positive area	0.0958728
Figure 5E	APOE	Microglia	IBA1	Subventricular zone	Pregnant	P6	P6 L	980.379	152.516	APOE signal within IBA1-positive objects, per unit IBA1-positive area	0.155568
Figure 5E	APOE	Microglia	IBA1	Subventricular zone	Pregnant	P6	P6 R	788.604	216.984	APOE signal within IBA1-positive objects, per unit IBA1-positive area	0.27515
Figure 5E	APOE	Microglia	IBA1	Subventricular zone	Pregnant	P6	P6-1 L	540.042	221.592	APOE signal within IBA1-positive objects, per unit IBA1-positive area	0.410324
Figure 5E	APOE	Microglia	IBA1	Subventricular zone	Pregnant	P6	P6-1 R	546.547	56.516	APOE signal within IBA1-positive objects, per unit IBA1-positive area	0.103406
Figure 5E	APOE	Microglia	IBA1	Subventricular zone	Pregnant	P7	P7 L	954.628	218.839	APOE signal within IBA1-positive objects, per unit IBA1-positive area	0.22924
Figure 5E	APOE	Microglia	IBA1	Subventricular zone	Pregnant	P7	P7 R	694.32	130.877	APOE signal within IBA1-positive objects, per unit IBA1-positive area	0.188497
Figure 5E	APOE	Microglia	IBA1	Subventricular zone	Pregnant	P7	P7-1 L	759.42	144.475	APOE signal within IBA1-positive objects, per unit IBA1-positive area	0.190244
Figure 5E	APOE	Microglia	IBA1	Subventricular zone	Pregnant	P7	P7-1 R	796.6	137.879	APOE signal within IBA1-positive objects, per unit IBA1-positive area	0.173084
Figure 5E	APOE	Microglia	IBA1	Subventricular zone	Pregnant	P7	P7-2 L	913.201	139.054	APOE signal within IBA1-positive objects, per unit IBA1-positive area	0.152271
Figure 5E	APOE	Microglia	IBA1	Subventricular zone	Pregnant	P7	P7-2 R	754.822	87.191	APOE signal within IBA1-positive objects, per unit IBA1-positive area	0.115512
Figure 5E	APOE	Oligodendrocyte precursor cells	NG2	Subventricular zone	Nulliparous	NONP1	NONP1 L	1507.37	1041.1	APOE signal within NG2-positive objects, per unit NG2-positive area	0.690673
Figure 5E	APOE	Oligodendrocyte precursor cells	NG2	Subventricular zone	Nulliparous	NONP1	NONP1 R	1271.27	663.962	APOE signal within NG2-positive objects, per unit NG2-positive area	0.522282
Figure 5E	APOE	Oligodendrocyte precursor cells	NG2	Subventricular zone	Nulliparous	NONP1	NONP1-1 L	892.601	302.277	APOE signal within NG2-positive objects, per unit NG2-positive area	0.338647
Figure 5E	APOE	Oligodendrocyte precursor cells	NG2	Subventricular zone	Nulliparous	NONP1	NONP1-1 R	602.928	243.954	APOE signal within NG2-positive objects, per unit NG2-positive area	0.404615
Figure 5E	APOE	Oligodendrocyte precursor cells	NG2	Subventricular zone	Nulliparous	NONP2	NONP2 L	1952.54	391.23	APOE signal within NG2-positive objects, per unit NG2-positive area	0.20037
Figure 5E	APOE	Oligodendrocyte precursor cells	NG2	Subventricular zone	Nulliparous	NONP2	NONP2 R	1115.59	77.568	APOE signal within NG2-positive objects, per unit NG2-positive area	0.0695307
Figure 5E	APOE	Oligodendrocyte precursor cells	NG2	Subventricular zone	Nulliparous	NONP2	NONP2-1 L	1435.85	274.945	APOE signal within NG2-positive objects, per unit NG2-positive area	0.191486
Figure 5E	APOE	Oligodendrocyte precursor cells	NG2	Subventricular zone	Nulliparous	NONP2	NONP2-1 R	1467.93	114.026	APOE signal within NG2-positive objects, per unit NG2-positive area	0.0776783
Figure 5E	APOE	Oligodendrocyte precursor cells	NG2	Subventricular zone	Nulliparous	NONP3	NONP3 L	2757.63	907.554	APOE signal within NG2-positive objects, per unit NG2-positive area	0.329107
Figure 5E	APOE	Oligodendrocyte precursor cells	NG2	Subventricular zone	Nulliparous	NONP3	NONP3 R	1184.85	834.007	APOE signal within NG2-positive objects, per unit NG2-positive area	0.703893
Figure 5E	APOE	Oligodendrocyte precursor cells	NG2	Subventricular zone	Nulliparous	NONP3	NONP3-1 L	731.049	334.172	APOE signal within NG2-positive objects, per unit NG2-positive area	0.457113
Figure 5E	APOE	Oligodendrocyte precursor cells	NG2	Subventricular zone	Nulliparous	NONP3	NONP3-1 R	851.761	589.872	APOE signal within NG2-positive objects, per unit NG2-positive area	0.692532
Figure 5E	APOE	Oligodendrocyte precursor cells	NG2	Subventricular zone	Nulliparous	NONP4	NONP4 L	1838.69	683.116	APOE signal within NG2-positive objects, per unit NG2-positive area	0.371523
Figure 5E	APOE	Oligodendrocyte precursor cells	NG2	Subventricular zone	Nulliparous	NONP4	NONP4-1 L	1588.23	340.819	APOE signal within NG2-positive objects, per unit NG2-positive area	0.21459
Figure 5E	APOE	Oligodendrocyte precursor cells	NG2	Subventricular zone	Nulliparous	NONP4	NONP4-1 R	633.422	244.044	APOE signal within NG2-positive objects, per unit NG2-positive area	0.385279
Figure 5E	APOE	Oligodendrocyte precursor cells	NG2	Subventricular zone	Nulliparous	NONP5	NONP5 R	1036.53	387.164	APOE signal within NG2-positive objects, per unit NG2-positive area	0.373518
Figure 5E	APOE	Oligodendrocyte precursor cells	NG2	Subventricular zone	Nulliparous	NONP5	NONP5-1 L	2158.63	616.119	APOE signal within NG2-positive objects, per unit NG2-positive area	0.285421
Figure 5E	APOE	Oligodendrocyte precursor cells	NG2	Subventricular zone	Nulliparous	NONP5	NONP5-1 R	1095.35	167.334	APOE signal within NG2-positive objects, per unit NG2-positive area	0.152767
Figure 5E	APOE	Oligodendrocyte precursor cells	NG2	Subventricular zone	Nulliparous	NONP5	NONP5-2 R	1794.06	557.345	APOE signal within NG2-positive objects, per unit NG2-positive area	0.310662
Figure 5E	APOE	Oligodendrocyte precursor cells	NG2	Subventricular zone	Nulliparous	NONP6	NONP6 L	2122.85	708.325	APOE signal within NG2-positive objects, per unit NG2-positive area	0.333667
Figure 5E	APOE	Oligodendrocyte precursor cells	NG2	Subventricular zone	Nulliparous	NONP6	NONP6 R	2105.64	422.447	APOE signal within NG2-positive objects, per unit NG2-positive area	0.200626
Figure 5E	APOE	Oligodendrocyte precursor cells	NG2	Subventricular zone	Nulliparous	NONP6	NONP6-1 L	1560.4	442.641	APOE signal within NG2-positive objects, per unit NG2-positive area	0.283671
Figure 5E	APOE	Oligodendrocyte precursor cells	NG2	Subventricular zone	Nulliparous	NONP6	NONP6-2 R	1185.66	663.645	APOE signal within NG2-positive objects, per unit NG2-positive area	0.559725
Figure 5E	APOE	Oligodendrocyte precursor cells	NG2	Subventricular zone	Nulliparous	NONP7	NONP7-1 L	4431.29	198.597	APOE signal within NG2-positive objects, per unit NG2-positive area	0.044817
Figure 5E	APOE	Oligodendrocyte precursor cells	NG2	Subventricular zone	Nulliparous	NONP7	NONP7-1 R	1593.79	379.62	APOE signal within NG2-positive objects, per unit NG2-positive area	0.238187
Figure 5E	APOE	Oligodendrocyte precursor cells	NG2	Subventricular zone	Nulliparous	NONP7	NONP7-2 L	974.235	315.243	APOE signal within NG2-positive objects, per unit NG2-positive area	0.32358
Figure 5E	APOE	Oligodendrocyte precursor cells	NG2	Subventricular zone	Nulliparous	NONP7	NONP7-2 R	2605.74	890.658	APOE signal within NG2-positive objects, per unit NG2-positive area	0.341806
Figure 5E	APOE	Oligodendrocyte precursor cells	NG2	Subventricular zone	Pregnant	P1	P1 L	1261.42	444.855	APOE signal within NG2-positive objects, per unit NG2-positive area	0.352661
Figure 5E	APOE	Oligodendrocyte precursor cells	NG2	Subventricular zone	Pregnant	P1	P1 R	1549.15	323.465	APOE signal within NG2-positive objects, per unit NG2-positive area	0.208801
Figure 5E	APOE	Oligodendrocyte precursor cells	NG2	Subventricular zone	Pregnant	P1	P1-1R	895.086	346.505	APOE signal within NG2-positive objects, per unit NG2-positive area	0.387119
Figure 5E	APOE	Oligodendrocyte precursor cells	NG2	Subventricular zone	Pregnant	P2	P2 R	1250.4	148.27	APOE signal within NG2-positive objects, per unit NG2-positive area	0.118578
Figure 5E	APOE	Oligodendrocyte precursor cells	NG2	Subventricular zone	Pregnant	P2	P2-1 L	787.906	259.495	APOE signal within NG2-positive objects, per unit NG2-positive area	0.329348
Figure 5E	APOE	Oligodendrocyte precursor cells	NG2	Subventricular zone	Pregnant	P2	P2-1R	1245.39	87.101	APOE signal within NG2-positive objects, per unit NG2-positive area	0.069939
Figure 5E	APOE	Oligodendrocyte precursor cells	NG2	Subventricular zone	Pregnant	P2	P2-2 L	1623.2	199.139	APOE signal within NG2-positive objects, per unit NG2-positive area	0.122683
Figure 5E	APOE	Oligodendrocyte precursor cells	NG2	Subventricular zone	Pregnant	P3	P3 L	2135	630.169	APOE signal within NG2-positive objects, per unit NG2-positive area	0.295161
Figure 5E	APOE	Oligodendrocyte precursor cells	NG2	Subventricular zone	Pregnant	P3	P3 R	1900.76	179.803	APOE signal within NG2-positive objects, per unit NG2-positive area	0.0945952
Figure 5E	APOE	Oligodendrocyte precursor cells	NG2	Subventricular zone	Pregnant	P3	P3-1 L	894.944	155.001	APOE signal within NG2-positive objects, per unit NG2-positive area	0.173196
Figure 5E	APOE	Oligodendrocyte precursor cells	NG2	Subventricular zone	Pregnant	P3	P3-1R	781.15	308.828	APOE signal within NG2-positive objects, per unit NG2-positive area	0.39535
Figure 5E	APOE	Oligodendrocyte precursor cells	NG2	Subventricular zone	Pregnant	P4	P4 L	780.743	31.488	APOE signal within NG2-positive objects, per unit NG2-positive area	0.0403308
Figure 5E	APOE	Oligodendrocyte precursor cells	NG2	Subventricular zone	Pregnant	P4	P4 R	2149.42	1020.77	APOE signal within NG2-positive objects, per unit NG2-positive area	0.474904
Figure 5E	APOE	Oligodendrocyte precursor cells	NG2	Subventricular zone	Pregnant	P4	P4-1 L	1856.04	100.699	APOE signal within NG2-positive objects, per unit NG2-positive area	0.0542548
Figure 5E	APOE	Oligodendrocyte precursor cells	NG2	Subventricular zone	Pregnant	P4	P4-1R	1421.26	95.865	APOE signal within NG2-positive objects, per unit NG2-positive area	0.0674508
Figure 5E	APOE	Oligodendrocyte precursor cells	NG2	Subventricular zone	Pregnant	P5	P5 L	1716.44	188.206	APOE signal within NG2-positive objects, per unit NG2-positive area	0.109649
Figure 5E	APOE	Oligodendrocyte precursor cells	NG2	Subventricular zone	Pregnant	P5	P5 R	906.922	46.713	APOE signal within NG2-positive objects, per unit NG2-positive area	0.0515072
Figure 5E	APOE	Oligodendrocyte precursor cells	NG2	Subventricular zone	Pregnant	P5	P5-1 L	1448.59	180.978	APOE signal within NG2-positive objects, per unit NG2-positive area	0.124934
Figure 5E	APOE	Oligodendrocyte precursor cells	NG2	Subventricular zone	Pregnant	P5	P5-1R	1244.93	172.439	APOE signal within NG2-positive objects, per unit NG2-positive area	0.138513
Figure 5E	APOE	Oligodendrocyte precursor cells	NG2	Subventricular zone	Pregnant	P6	P6 L 2	1180.24	175.511	APOE signal within NG2-positive objects, per unit NG2-positive area	0.148708
Figure 5E	APOE	Oligodendrocyte precursor cells	NG2	Subventricular zone	Pregnant	P6	P6 R	1651.93	132.819	APOE signal within NG2-positive objects, per unit NG2-positive area	0.0804023
Figure 5E	APOE	Oligodendrocyte precursor cells	NG2	Subventricular zone	Pregnant	P6	P6-1L	857.227	96.497	APOE signal within NG2-positive objects, per unit NG2-positive area	0.112569
Figure 5E	APOE	Oligodendrocyte precursor cells	NG2	Subventricular zone	Pregnant	P6	P6-2 L	896.983	59.453	APOE signal within NG2-positive objects, per unit NG2-positive area	0.0662811
Figure 5E	APOE	Oligodendrocyte precursor cells	NG2	Subventricular zone	Pregnant	P7	P7 L	1240.51	188.567	APOE signal within NG2-positive objects, per unit NG2-positive area	0.152008
Figure 5E	APOE	Oligodendrocyte precursor cells	NG2	Subventricular zone	Pregnant	P7	P7 R	867.754	65.777	APOE signal within NG2-positive objects, per unit NG2-positive area	0.0758014
Figure 5E	APOE	Oligodendrocyte precursor cells	NG2	Subventricular zone	Pregnant	P7	P7-1L	1061.92	83.523	APOE signal within NG2-positive objects, per unit NG2-positive area	0.0786526
Figure 5E	APOE	Oligodendrocyte precursor cells	NG2	Subventricular zone	Pregnant	P7	P7-2 R	877.828	40.343	APOE signal within NG2-positive objects, per unit NG2-positive area	0.0459578
Figure 5E	HMGCR	Astrocytes	S100β	Cortex	Nulliparous	NONP1	NONP1 L	1157.15	139.144	HMGCR signal within S100β-positive objects, per unit S100β-positive area	0.120247
Figure 5E	HMGCR	Astrocytes	S100β	Cortex	Nulliparous	NONP1	NONP1 R	798.498	19.697	HMGCR signal within S100β-positive objects, per unit S100β-positive area	0.0246676
Figure 5E	HMGCR	Astrocytes	S100β	Cortex	Nulliparous	NONP1	NONP1-1 L	4085.46	70.973	HMGCR signal within S100β-positive objects, per unit S100β-positive area	0.0173721
Figure 5E	HMGCR	Astrocytes	S100β	Cortex	Nulliparous	NONP1	NONP1-1 R	1631.56	27.467	HMGCR signal within S100β-positive objects, per unit S100β-positive area	0.0168348
Figure 5E	HMGCR	Astrocytes	S100β	Cortex	Nulliparous	NONP2	NONP2 L	1604.09	101.828	HMGCR signal within S100β-positive objects, per unit S100β-positive area	0.0634803
Figure 5E	HMGCR	Astrocytes	S100β	Cortex	Nulliparous	NONP2	NONP2 R	520.48	7.002	HMGCR signal within S100β-positive objects, per unit S100β-positive area	0.013453
Figure 5E	HMGCR	Astrocytes	S100β	Cortex	Nulliparous	NONP2	NONP2-1 L	4711.2	193.627	HMGCR signal within S100β-positive objects, per unit S100β-positive area	0.0410993
Figure 5E	HMGCR	Astrocytes	S100β	Cortex	Nulliparous	NONP2	NONP2-1 R	1097.52	23.402	HMGCR signal within S100β-positive objects, per unit S100β-positive area	0.0213226
Figure 5E	HMGCR	Astrocytes	S100β	Cortex	Nulliparous	NONP3	NONP3 L	700.013	16.264	HMGCR signal within S100β-positive objects, per unit S100β-positive area	0.0232339
Figure 5E	HMGCR	Astrocytes	S100β	Cortex	Nulliparous	NONP3	NONP3 R	1104.25	57.826	HMGCR signal within S100β-positive objects, per unit S100β-positive area	0.0523666
Figure 5E	HMGCR	Astrocytes	S100β	Cortex	Nulliparous	NONP3	NONP3-1 L	1301.95	232.298	HMGCR signal within S100β-positive objects, per unit S100β-positive area	0.178424
Figure 5E	HMGCR	Astrocytes	S100β	Cortex	Nulliparous	NONP3	NONP3-1 R	502.094	5.963	HMGCR signal within S100β-positive objects, per unit S100β-positive area	0.0118763
Figure 5E	HMGCR	Astrocytes	S100β	Cortex	Nulliparous	NONP4	NONP4 L	416.077	4.156	HMGCR signal within S100β-positive objects, per unit S100β-positive area	0.00998854
Figure 5E	HMGCR	Astrocytes	S100β	Cortex	Nulliparous	NONP4	NONP4 R	554.363	32.889	HMGCR signal within S100β-positive objects, per unit S100β-positive area	0.0593276
Figure 5E	HMGCR	Astrocytes	S100β	Cortex	Nulliparous	NONP4	NONP4-1 L	585.264	11.023	HMGCR signal within S100β-positive objects, per unit S100β-positive area	0.0188342
Figure 5E	HMGCR	Astrocytes	S100β	Cortex	Nulliparous	NONP4	NONP4-1 R	477.156	19.2	HMGCR signal within S100β-positive objects, per unit S100β-positive area	0.0402384
Figure 5E	HMGCR	Astrocytes	S100β	Cortex	Nulliparous	NONP5	NONP5-1 L	671.19	19.697	HMGCR signal within S100β-positive objects, per unit S100β-positive area	0.0293464
Figure 5E	HMGCR	Astrocytes	S100β	Cortex	Nulliparous	NONP5	NONP5-1 R	816.071	19.29	HMGCR signal within S100β-positive objects, per unit S100β-positive area	0.0236376
Figure 5E	HMGCR	Astrocytes	S100β	Cortex	Nulliparous	NONP5	NONP5-2 L	512.755	8.313	HMGCR signal within S100β-positive objects, per unit S100β-positive area	0.0162124
Figure 5E	HMGCR	Astrocytes	S100β	Cortex	Nulliparous	NONP5	NONP5-2 R	1043.85	61.892	HMGCR signal within S100β-positive objects, per unit S100β-positive area	0.0592919
Figure 5E	HMGCR	Astrocytes	S100β	Cortex	Nulliparous	NONP6	NONP6 L	630.576	20.601	HMGCR signal within S100β-positive objects, per unit S100β-positive area	0.0326701
Figure 5E	HMGCR	Astrocytes	S100β	Cortex	Nulliparous	NONP6	NONP6 R	741.575	10.391	HMGCR signal within S100β-positive objects, per unit S100β-positive area	0.0140121
Figure 5E	HMGCR	Astrocytes	S100β	Cortex	Nulliparous	NONP6	NONP6-2 L	480.589	11.159	HMGCR signal within S100β-positive objects, per unit S100β-positive area	0.0232194
Figure 5E	HMGCR	Astrocytes	S100β	Cortex	Nulliparous	NONP6	NONP6-2 R	788.288	1.265	HMGCR signal within S100β-positive objects, per unit S100β-positive area	0.00160474
Figure 5E	HMGCR	Astrocytes	S100β	Cortex	Nulliparous	NONP7	NONP L	1527.96	20.33	HMGCR signal within S100β-positive objects, per unit S100β-positive area	0.0133053
Figure 5E	HMGCR	Astrocytes	S100β	Cortex	Nulliparous	NONP7	NONP7 R	1068.79	13.869	HMGCR signal within S100β-positive objects, per unit S100β-positive area	0.0129764
Figure 5E	HMGCR	Astrocytes	S100β	Cortex	Nulliparous	NONP7	NONP7-1 L	1108.95	16.264	HMGCR signal within S100β-positive objects, per unit S100β-positive area	0.0146661
Figure 5E	HMGCR	Astrocytes	S100β	Cortex	Nulliparous	NONP7	NONP7-1 R	1653.42	44.996	HMGCR signal within S100β-positive objects, per unit S100β-positive area	0.0272139
Figure 5E	HMGCR	Astrocytes	S100β	Cortex	Nulliparous	NONP7	NONP7-2 L	1853	50.824	HMGCR signal within S100β-positive objects, per unit S100β-positive area	0.027428
Figure 5E	HMGCR	Astrocytes	S100β	Cortex	Nulliparous	NONP7	NONP7-2 R	1666.7	102.958	HMGCR signal within S100β-positive objects, per unit S100β-positive area	0.0617735
Figure 5E	HMGCR	Astrocytes	S100β	Cortex	Pregnant	P1	P1 L	1369.76	15.902	HMGCR signal within S100β-positive objects, per unit S100β-positive area	0.0116094
Figure 5E	HMGCR	Astrocytes	S100β	Cortex	Pregnant	P1	P1 R	1203.01	7.183	HMGCR signal within S100β-positive objects, per unit S100β-positive area	0.00597086
Figure 5E	HMGCR	Astrocytes	S100β	Cortex	Pregnant	P1	P1-1L	523.643	1.129	HMGCR signal within S100β-positive objects, per unit S100β-positive area	0.00215605
Figure 5E	HMGCR	Astrocytes	S100β	Cortex	Pregnant	P1	P1-1R	722.285	0.949	HMGCR signal within S100β-positive objects, per unit S100β-positive area	0.00131389
Figure 5E	HMGCR	Astrocytes	S100β	Cortex	Pregnant	P1	P1-2L	1160.09	2.214	HMGCR signal within S100β-positive objects, per unit S100β-positive area	0.00190847
Figure 5E	HMGCR	Astrocytes	S100β	Cortex	Pregnant	P2	P2 L	2203.63	33.792	HMGCR signal within S100β-positive objects, per unit S100β-positive area	0.0153347
Figure 5E	HMGCR	Astrocytes	S100β	Cortex	Pregnant	P2	P2 R	1055.87	16.218	HMGCR signal within S100β-positive objects, per unit S100β-positive area	0.0153599
Figure 5E	HMGCR	Astrocytes	S100β	Cortex	Pregnant	P2	P2-1 R	1075.61	7.454	HMGCR signal within S100β-positive objects, per unit S100β-positive area	0.00693001
Figure 5E	HMGCR	Astrocytes	S100β	Cortex	Pregnant	P2	P2-1L	1312.02	8.087	HMGCR signal within S100β-positive objects, per unit S100β-positive area	0.00616377
Figure 5E	HMGCR	Astrocytes	S100β	Cortex	Pregnant	P2	P2-2 L	1140.98	3.614	HMGCR signal within S100β-positive objects, per unit S100β-positive area	0.00316745
Figure 5E	HMGCR	Astrocytes	S100β	Cortex	Pregnant	P3	P3 L	1775.94	9.306	HMGCR signal within S100β-positive objects, per unit S100β-positive area	0.00524004
Figure 5E	HMGCR	Astrocytes	S100β	Cortex	Pregnant	P3	P3 R	1634.99	5.015	HMGCR signal within S100β-positive objects, per unit S100β-positive area	0.0030673
Figure 5E	HMGCR	Astrocytes	S100β	Cortex	Pregnant	P3	P3-1 R	1025.56	50.989	HMGCR signal within S100β-positive objects, per unit S100β-positive area	0.0497184
Figure 5E	HMGCR	Astrocytes	S100β	Cortex	Pregnant	P3	P3-1L	1294.99	33.024	HMGCR signal within S100β-positive objects, per unit S100β-positive area	0.0255014
Figure 5E	HMGCR	Astrocytes	S100β	Cortex	Pregnant	P4	P4 L	489.896	7.409	HMGCR signal within S100β-positive objects, per unit S100β-positive area	0.0151236
Figure 5E	HMGCR	Astrocytes	S100β	Cortex	Pregnant	P4	P4 R	940.172	8.448	HMGCR signal within S100β-positive objects, per unit S100β-positive area	0.00898559
Figure 5E	HMGCR	Astrocytes	S100β	Cortex	Pregnant	P4	P4-1 R	1411.91	14.682	HMGCR signal within S100β-positive objects, per unit S100β-positive area	0.0103987
Figure 5E	HMGCR	Astrocytes	S100β	Cortex	Pregnant	P4	P4-1L	1460.56	15.857	HMGCR signal within S100β-positive objects, per unit S100β-positive area	0.0108568
Figure 5E	HMGCR	Astrocytes	S100β	Cortex	Pregnant	P5	P5 L	1584.39	76.981	HMGCR signal within S100β-positive objects, per unit S100β-positive area	0.0485871
Figure 5E	HMGCR	Astrocytes	S100β	Cortex	Pregnant	P5	P5 R	821.944	35.87	HMGCR signal within S100β-positive objects, per unit S100β-positive area	0.0436404
Figure 5E	HMGCR	Astrocytes	S100β	Cortex	Pregnant	P5	P5-1 R	1219.72	20.781	HMGCR signal within S100β-positive objects, per unit S100β-positive area	0.0170374
Figure 5E	HMGCR	Astrocytes	S100β	Cortex	Pregnant	P5	P5-1L	1188.01	48.204	HMGCR signal within S100β-positive objects, per unit S100β-positive area	0.0405754
Figure 5E	HMGCR	Astrocytes	S100β	Cortex	Pregnant	P5	P5-2 R	464.642	6.099	HMGCR signal within S100β-positive objects, per unit S100β-positive area	0.0131262
Figure 5E	HMGCR	Astrocytes	S100β	Cortex	Pregnant	P5	P5-2L	819.053	27.242	HMGCR signal within S100β-positive objects, per unit S100β-positive area	0.0332604
Figure 5E	HMGCR	Astrocytes	S100β	Cortex	Pregnant	P6	P6 L	1206.35	12.695	HMGCR signal within S100β-positive objects, per unit S100β-positive area	0.0105235
Figure 5E	HMGCR	Astrocytes	S100β	Cortex	Pregnant	P6	P6 R	1216.88	6.46	HMGCR signal within S100β-positive objects, per unit S100β-positive area	0.00530866
Figure 5E	HMGCR	Astrocytes	S100β	Cortex	Pregnant	P6	P6-1 R	844.985	18.116	HMGCR signal within S100β-positive objects, per unit S100β-positive area	0.0214394
Figure 5E	HMGCR	Astrocytes	S100β	Cortex	Pregnant	P6	P6-1L	1058.31	3.704	HMGCR signal within S100β-positive objects, per unit S100β-positive area	0.00349992
Figure 5E	HMGCR	Astrocytes	S100β	Cortex	Pregnant	P7	P7-1 L	1789.94	9.081	HMGCR signal within S100β-positive objects, per unit S100β-positive area	0.00507334
Figure 5E	HMGCR	Astrocytes	S100β	Cortex	Pregnant	P7	P7-1 R	1031.47	3.479	HMGCR signal within S100β-positive objects, per unit S100β-positive area	0.00337284
Figure 5E	HMGCR	Astrocytes	S100β	Cortex	Pregnant	P7	P7-2 R	1067.97	90.715	HMGCR signal within S100β-positive objects, per unit S100β-positive area	0.0849415
Figure 5E	HMGCR	Astrocytes	S100β	Cortex	Pregnant	P7	P7-2L	1616.24	63.609	HMGCR signal within S100β-positive objects, per unit S100β-positive area	0.0393561

### Sheet: Per-Animal Summary
Figure Panel	Target Protein	Cell Type	Cell Type Marker	Region	Measurement	Condition	Animal	Images	Mean Quantified Value
Figure 3E	FKBP5			Striatum	FKBP5-positive area	Nulliparous	NONP1	4	616.028
Figure 3E	FKBP5			Striatum	FKBP5-positive area	Nulliparous	NONP2	6	461.009
Figure 3E	FKBP5			Striatum	FKBP5-positive area	Nulliparous	NONP3	4	396.843
Figure 3E	FKBP5			Striatum	FKBP5-positive area	Nulliparous	NONP4	4	231.621
Figure 3E	FKBP5			Striatum	FKBP5-positive area	Nulliparous	NONP5	4	209.168
Figure 3E	FKBP5			Striatum	FKBP5-positive area	Nulliparous	NONP6	4	76.9698
Figure 3E	FKBP5			Striatum	FKBP5-positive area	Nulliparous	NONP7	4	177.549
Figure 3E	FKBP5			Striatum	FKBP5-positive area	Pregnant	P1	4	702.904
Figure 3E	FKBP5			Striatum	FKBP5-positive area	Pregnant	P2	4	1303.15
Figure 3E	FKBP5			Striatum	FKBP5-positive area	Pregnant	P3	4	615.487
Figure 3E	FKBP5			Striatum	FKBP5-positive area	Pregnant	P4	4	456.635
Figure 3E	FKBP5			Striatum	FKBP5-positive area	Pregnant	P5	4	551.847
Figure 3E	FKBP5			Striatum	FKBP5-positive area	Pregnant	P6	4	649.268
Figure 3E	FKBP5			Striatum	FKBP5-positive area	Pregnant	P7	4	1234.61
Figure 5E	APOE	Microglia	IBA1	Subventricular zone	APOE signal within IBA1-positive objects, per unit IBA1-positive area	Nulliparous	NONP1	3	0.198798
Figure 5E	APOE	Microglia	IBA1	Subventricular zone	APOE signal within IBA1-positive objects, per unit IBA1-positive area	Nulliparous	NONP2	3	0.576547
Figure 5E	APOE	Microglia	IBA1	Subventricular zone	APOE signal within IBA1-positive objects, per unit IBA1-positive area	Nulliparous	NONP3	3	0.465166
Figure 5E	APOE	Microglia	IBA1	Subventricular zone	APOE signal within IBA1-positive objects, per unit IBA1-positive area	Nulliparous	NONP4	3	0.378438
Figure 5E	APOE	Microglia	IBA1	Subventricular zone	APOE signal within IBA1-positive objects, per unit IBA1-positive area	Nulliparous	NONP5	3	0.461815
Figure 5E	APOE	Microglia	IBA1	Subventricular zone	APOE signal within IBA1-positive objects, per unit IBA1-positive area	Nulliparous	NONP6	4	0.388346
Figure 5E	APOE	Microglia	IBA1	Subventricular zone	APOE signal within IBA1-positive objects, per unit IBA1-positive area	Nulliparous	NONP7	4	0.167339
Figure 5E	APOE	Microglia	IBA1	Subventricular zone	APOE signal within IBA1-positive objects, per unit IBA1-positive area	Pregnant	P1	5	0.211783
Figure 5E	APOE	Microglia	IBA1	Subventricular zone	APOE signal within IBA1-positive objects, per unit IBA1-positive area	Pregnant	P2	4	0.0619711
Figure 5E	APOE	Microglia	IBA1	Subventricular zone	APOE signal within IBA1-positive objects, per unit IBA1-positive area	Pregnant	P3	5	0.129527
Figure 5E	APOE	Microglia	IBA1	Subventricular zone	APOE signal within IBA1-positive objects, per unit IBA1-positive area	Pregnant	P4	4	0.185943
Figure 5E	APOE	Microglia	IBA1	Subventricular zone	APOE signal within IBA1-positive objects, per unit IBA1-positive area	Pregnant	P5	4	0.231228
Figure 5E	APOE	Microglia	IBA1	Subventricular zone	APOE signal within IBA1-positive objects, per unit IBA1-positive area	Pregnant	P6	4	0.236112
Figure 5E	APOE	Microglia	IBA1	Subventricular zone	APOE signal within IBA1-positive objects, per unit IBA1-positive area	Pregnant	P7	6	0.174808
Figure 5E	APOE	Oligodendrocyte precursor cells	NG2	Subventricular zone	APOE signal within NG2-positive objects, per unit NG2-positive area	Nulliparous	NONP1	4	0.489054
Figure 5E	APOE	Oligodendrocyte precursor cells	NG2	Subventricular zone	APOE signal within NG2-positive objects, per unit NG2-positive area	Nulliparous	NONP2	4	0.134766
Figure 5E	APOE	Oligodendrocyte precursor cells	NG2	Subventricular zone	APOE signal within NG2-positive objects, per unit NG2-positive area	Nulliparous	NONP3	4	0.545661
Figure 5E	APOE	Oligodendrocyte precursor cells	NG2	Subventricular zone	APOE signal within NG2-positive objects, per unit NG2-positive area	Nulliparous	NONP4	3	0.323797
Figure 5E	APOE	Oligodendrocyte precursor cells	NG2	Subventricular zone	APOE signal within NG2-positive objects, per unit NG2-positive area	Nulliparous	NONP5	4	0.280592
Figure 5E	APOE	Oligodendrocyte precursor cells	NG2	Subventricular zone	APOE signal within NG2-positive objects, per unit NG2-positive area	Nulliparous	NONP6	4	0.344422
Figure 5E	APOE	Oligodendrocyte precursor cells	NG2	Subventricular zone	APOE signal within NG2-positive objects, per unit NG2-positive area	Nulliparous	NONP7	4	0.237098
Figure 5E	APOE	Oligodendrocyte precursor cells	NG2	Subventricular zone	APOE signal within NG2-positive objects, per unit NG2-positive area	Pregnant	P1	3	0.316194
Figure 5E	APOE	Oligodendrocyte precursor cells	NG2	Subventricular zone	APOE signal within NG2-positive objects, per unit NG2-positive area	Pregnant	P2	4	0.160137
Figure 5E	APOE	Oligodendrocyte precursor cells	NG2	Subventricular zone	APOE signal within NG2-positive objects, per unit NG2-positive area	Pregnant	P3	4	0.239576
Figure 5E	APOE	Oligodendrocyte precursor cells	NG2	Subventricular zone	APOE signal within NG2-positive objects, per unit NG2-positive area	Pregnant	P4	4	0.159235
Figure 5E	APOE	Oligodendrocyte precursor cells	NG2	Subventricular zone	APOE signal within NG2-positive objects, per unit NG2-positive area	Pregnant	P5	4	0.106151
Figure 5E	APOE	Oligodendrocyte precursor cells	NG2	Subventricular zone	APOE signal within NG2-positive objects, per unit NG2-positive area	Pregnant	P6	4	0.10199
Figure 5E	APOE	Oligodendrocyte precursor cells	NG2	Subventricular zone	APOE signal within NG2-positive objects, per unit NG2-positive area	Pregnant	P7	4	0.088105
Figure 5E	HMGCR	Astrocytes	S100β	Cortex	HMGCR signal within S100β-positive objects, per unit S100β-positive area	Nulliparous	NONP1	4	0.0447804
Figure 5E	HMGCR	Astrocytes	S100β	Cortex	HMGCR signal within S100β-positive objects, per unit S100β-positive area	Nulliparous	NONP2	4	0.0348388
Figure 5E	HMGCR	Astrocytes	S100β	Cortex	HMGCR signal within S100β-positive objects, per unit S100β-positive area	Nulliparous	NONP3	4	0.0664752
Figure 5E	HMGCR	Astrocytes	S100β	Cortex	HMGCR signal within S100β-positive objects, per unit S100β-positive area	Nulliparous	NONP4	4	0.0320972
Figure 5E	HMGCR	Astrocytes	S100β	Cortex	HMGCR signal within S100β-positive objects, per unit S100β-positive area	Nulliparous	NONP5	4	0.0321221
Figure 5E	HMGCR	Astrocytes	S100β	Cortex	HMGCR signal within S100β-positive objects, per unit S100β-positive area	Nulliparous	NONP6	4	0.0178766
Figure 5E	HMGCR	Astrocytes	S100β	Cortex	HMGCR signal within S100β-positive objects, per unit S100β-positive area	Nulliparous	NONP7	6	0.0262272
Figure 5E	HMGCR	Astrocytes	S100β	Cortex	HMGCR signal within S100β-positive objects, per unit S100β-positive area	Pregnant	P1	5	0.00459173
Figure 5E	HMGCR	Astrocytes	S100β	Cortex	HMGCR signal within S100β-positive objects, per unit S100β-positive area	Pregnant	P2	5	0.00939117
Figure 5E	HMGCR	Astrocytes	S100β	Cortex	HMGCR signal within S100β-positive objects, per unit S100β-positive area	Pregnant	P3	4	0.0208818
Figure 5E	HMGCR	Astrocytes	S100β	Cortex	HMGCR signal within S100β-positive objects, per unit S100β-positive area	Pregnant	P4	4	0.0113412
Figure 5E	HMGCR	Astrocytes	S100β	Cortex	HMGCR signal within S100β-positive objects, per unit S100β-positive area	Pregnant	P5	6	0.0327045
Figure 5E	HMGCR	Astrocytes	S100β	Cortex	HMGCR signal within S100β-positive objects, per unit S100β-positive area	Pregnant	P6	4	0.0101929
Figure 5E	HMGCR	Astrocytes	S100β	Cortex	HMGCR signal within S100β-positive objects, per unit S100β-positive area	Pregnant	P7	4	0.0331859

### Sheet: Statistical Tests
Figure Panel	Target Protein	Cell Type	Cell Type Marker	Region	Measurement	Animals (Nulliparous)	Animals (Pregnant)	Mean (Nulliparous)	SEM (Nulliparous)	Mean (Pregnant)	SEM (Pregnant)	Fold Change (Pregnant / Nulliparous)	t	Degrees of Freedom	P Value	Test
Figure 3E	FKBP5			Striatum	FKBP5-positive area	7	7	309.884	71.0726	787.7	127.863	2.54192	3.26626	9.38452	0.00921627	Unpaired two-sided Welch t-test on per-animal means
Figure 5E	APOE	Microglia	IBA1	Subventricular zone	APOE signal within IBA1-positive objects, per unit IBA1-positive area	7	7	0.376636	0.0557694	0.17591	0.0235061	0.467057	-3.31664	8.0666	0.0104697	Unpaired two-sided Welch t-test on per-animal means
Figure 5E	APOE	Oligodendrocyte precursor cells	NG2	Subventricular zone	APOE signal within NG2-positive objects, per unit NG2-positive area	7	7	0.336484	0.053663	0.167341	0.0315421	0.497322	-2.71731	9.70376	0.0222178	Unpaired two-sided Welch t-test on per-animal means
Figure 5E	HMGCR	Astrocytes	S100β	Cortex	HMGCR signal within S100β-positive objects, per unit S100β-positive area	7	7	0.0363454	0.0058971	0.0174699	0.00439793	0.480663	-2.56583	11.0974	0.0260841	Unpaired two-sided Welch t-test on per-animal means
