## Supplementary Data 7 for "Spatial mapping of cellular and molecular plasticity in the maternal and postpartum mouse brain"

### Sheet: Description
Sheet	Column	Definition
All sheets		Quantitative morphometry of the CD31-stained vascular bed in the preoptic area, the source data for Figure 4F and Supplementary Figure 5. Four nulliparous and five pregnant mice, 12 and 16 imaged fields, an independent cohort from the transcriptomic experiments. The animal is the unit of analysis: fields within an animal are technical replicates and are averaged before testing.
All sheets	Measure	One of the 18 morphometric measures, spanning vessel density, network architecture, caliber, tissue supply and cellularity.
All sheets	Family	The group of related measures: Density, Architecture, Caliber, Supply or Cellularity.
Measures		The primary comparison, one row per measure. Group means over animals with their standard deviations, the difference and its 95% confidence interval, the standardised effect size, and three tests of the same comparison. No measure differs between the groups, and the confidence intervals and the minimum detectable change say how large a difference the design could have found.
Measures	Difference	Pregnant minus nulliparous, in the units of the measure.
Measures	Hedges' g	Standardised difference between the group means, bias-corrected for the small sample.
Measures	P Value (Welch)	Unpaired two-sided Welch t-test on the per-animal means; the primary test.
Measures	P Value (Permutation)	Exact permutation test over all 126 assignments of the nine animals to the two groups, free of any distributional assumption.
Measures	P Value (Mixed Model)	Linear mixed model over all 28 fields with the animal as a random effect, using the fields rather than averaging them.
Measures	FDR	Benjamini-Hochberg adjusted P value across the 18 measures. The measures are correlated, so this is conservative; the effective number of independent tests is 6.0 by the Li and Ji eigenvalue method.
Measures	Minimum Detectable Change (%)	The smallest difference this cohort could have detected at 80% power and a two-sided alpha of 0.05, as a percentage of the nulliparous mean. A null result is only as strong as this number is small.
Measures	Between-Animal ICC	Share of the total variance lying between animals rather than between fields of the same animal. High values are why fields are averaged before testing.
Per-Animal Values		The per-animal means that the tests were run on, one row per mouse.
Per-Animal Values	Fields	Imaged fields contributing to that animal's means.
Per-Field Values		One row per imaged field, with the areas each measure was computed in and the agreement between the manual vessel mask and a fully automatic threshold. Measures are computed inside the guarded core, the analysed domain eroded from its border so that no measure is affected by the edge of the field.
Per-Field Values	Manual vs automatic Dice	Overlap between the manual vessel mask and an automatic Li threshold of the same field, from 0 to 1. Mean 0.93 across the 28 fields.
Robustness		Every analytic choice varied in turn, one row per variant: the denominator area, the despeckling threshold, the segmentation, the domain and threshold rule, geometry at matched vessel area, dropping each animal in turn, using the field rather than the animal as the unit, and the balance of covariates between the groups. The direction and the absence of a difference hold throughout.
Robustness	Block	The choice being varied.
Robustness	Variant	The setting used, within that choice.
Parameters		The image scale and every threshold of the image analysis, so the measurements can be recomputed from the images.

### Sheet: Measures
Measure	Family	Nulliparous Mean	Nulliparous SD	Pregnant Mean	Pregnant SD	Difference	Change (%)	Difference 95% CI Lower	Difference 95% CI Upper	Hedges' g	P Value (Welch)	P Value (Permutation)	P Value (Mixed Model)	FDR	Minimum Detectable Change (%)	Between-Animal ICC	Significant (FDR ≤ 0.10)
Vessel area (% of tissue)	Density	6.557	1.081	6.281	1.491	-0.2755	-4.201	-2.307	1.756	-0.184	0.7577	0.7778	0.7516	0.9561	44.4	0.8517	No
Vessel length density (mm/mm²)	Density	12.8	2.115	12.95	2.259	0.1485	1.16	-3.336	3.633	0.06005	0.9221	0.9444	0.936	0.9561	37.56	0.7573	No
Junction density (/mm²)	Density	197.2	67.21	180.1	30.65	-17.03	-8.636	-117.8	83.76	-0.3043	0.6634	0.6746	0.6025	0.9561	55.17	0.6421	No
Branch density (/mm²)	Density	744.8	154.3	704.4	115.9	-40.45	-5.431	-273.2	192.3	-0.2689	0.68	0.6746	0.6402	0.9561	39.27	0.6598	No
Endpoint density (/mm²)	Density	725.9	108.6	703	111.7	-22.93	-3.159	-199.3	153.4	-0.1847	0.7654	0.7619	0.7453	0.9561	33.26	0.693	No
Junctions per mm vessel	Architecture	15.05	3.086	13.96	1.332	-1.097	-7.288	-5.738	3.544	-0.432	0.5443	0.5397	0.4847	0.9561	32.8	0.5548	No
Mean branch length (µm)	Architecture	27.23	1.637	28.45	1.388	1.224	4.496	-1.294	3.742	0.7254	0.2787	0.254	0.2443	0.9561	12.05	0.3291	No
Mean tortuosity	Architecture	1.155	0.0114	1.159	0.01603	0.003623	0.3136	-0.01806	0.0253	0.2264	0.7042	0.7302	0.7467	0.9561	2.694	0.4511	No
Fractal dimension	Architecture	1.415	0.05003	1.429	0.06678	0.01375	0.9717	-0.07839	0.1059	0.2031	0.7345	0.746	0.7591	0.9561	9.3	0.6096	No
Lacunarity	Architecture	3.333	0.4132	3.26	0.5744	-0.0721	-2.164	-0.8524	0.7082	-0.1253	0.8331	0.8175	0.8631	0.9561	33.58	0.6909	No
Mean vessel diameter (µm)	Caliber	4.531	0.1836	4.253	0.2576	-0.2778	-6.131	-0.6265	0.07096	-1.079	0.1015	0.1032	0.0737	0.9139	11.05	0.5792	No
90th pct diameter (µm)	Caliber	6.188	0.3264	5.766	0.0961	-0.422	-6.82	-0.9238	0.07972	-1.662	0.07736	0.04762	0.005738	0.9139	7.977	0.3151	No
Mean distance to vessel (µm)	Supply	13.65	1.56	13.72	2.247	0.07263	0.5322	-2.943	3.088	0.03257	0.9561	0.9286	0.9453	0.9561	31.77	0.7941	No
95th pct distance to vessel (µm)	Supply	31.9	2.976	32.21	4.745	0.3071	0.9628	-5.872	6.486	0.06688	0.9091	0.8889	0.9002	0.9561	27.99	0.7889	No
Perivascular nuclei per mm vessel	Cellularity	68.57	3.992	68.05	6.087	-0.5182	-0.7556	-8.541	7.505	-0.08704	0.8824	0.8968	0.8745	0.9561	16.88	0.7914	No
Perivascular nuclei (/mm²)	Cellularity	882.3	188.2	891	226.7	8.729	0.9893	-318.7	336.2	0.03676	0.9515	0.9206	0.9597	0.9561	52.33	0.8528	No
Perivascular nuclei (% of all)	Cellularity	20.9	2.377	20.58	2.678	-0.3193	-1.528	-4.324	3.686	-0.1111	0.8554	0.8413	0.8299	0.9561	26.72	0.7427	No
All nuclei (/mm²)	Cellularity	4182	467	4284	612.1	102	2.439	-748.8	952.8	0.1635	0.785	0.7778	0.7885	0.9561	29.01	0.8244	No

### Sheet: Per-Animal Values
Condition	Animal	Fields	Vessel area (% of tissue)	Vessel length density (mm/mm²)	Junction density (/mm²)	Branch density (/mm²)	Endpoint density (/mm²)	Junctions per mm vessel	Mean branch length (µm)	Mean tortuosity	Fractal dimension	Lacunarity	Mean vessel diameter (µm)	90th pct diameter (µm)	Mean distance to vessel (µm)	95th pct distance to vessel (µm)	Perivascular nuclei per mm vessel	Perivascular nuclei (/mm²)	Perivascular nuclei (% of all)	All nuclei (/mm²)
Nulliparous	NULL2	2	6.41771	12.4273	211.435	765.186	739.8	16.8929	25.9292	1.1411	1.41448	3.64032	4.56357	6.53347	13.9369	32.327	67.0328	829.394	19.4677	4250.77
Nulliparous	NULL3	3	5.08191	10.1639	121.838	582.928	585.051	11.9795	28.4705	1.15133	1.34645	3.73703	4.36819	5.87089	15.7294	35.9289	63.6904	646.943	18.3766	3521.28
Nulliparous	NULL4	3	7.29036	13.3669	173.754	683.787	729.012	12.9314	28.811	1.16589	1.43761	2.96178	4.77629	6.39746	12.6288	29.978	72.4931	969.36	22.295	4337.67
Nulliparous	NULL5	4	7.43666	15.2529	281.589	947.477	849.825	18.4044	25.7093	1.16306	1.46296	2.99121	4.41529	5.95176	12.2894	29.3588	71.0691	1083.56	23.4654	4616.52
Pregnant	PREG1	4	4.79179	10.9972	177.717	644.507	627.908	16.1589	27.1433	1.1601	1.35866	3.98132	3.93151	5.71547	16.0299	37.1762	64.2602	706.657	17.4066	4064.84
Pregnant	PREG2	3	5.50365	11.1954	151.579	587.312	587.398	13.5901	29.5056	1.14714	1.39158	3.62372	4.33293	5.87089	15.6037	36.4011	62.7821	705.007	19.4012	3625.4
Pregnant	PREG3	3	5.71799	12.2925	155.805	649.93	655.089	12.5471	29.3807	1.14282	1.39819	3.24522	4.1101	5.68731	14.0554	32.5557	63.9196	788.509	20.2946	3863.64
Pregnant	PREG4	3	6.76215	13.8071	187.571	762.109	830.307	13.6192	26.7414	1.16088	1.47795	2.94579	4.27038	5.68731	12.1313	28.5296	75.6102	1042.01	21.1206	4946.39
Pregnant	PREG5	3	8.63039	16.4644	227.969	878.113	814.241	13.8599	29.5003	1.1839	1.51926	2.50635	4.62027	5.87089	10.7733	26.3637	73.694	1213.04	24.6865	4917.5

### Sheet: Per-Field Values
Condition	Animal	Field	Imaging session	Imaged field (mm²)	Tissue (mm²)	Analysed domain (mm²)	Guarded core (mm²)	Manual vs automatic Dice	Vessel area (% of tissue)	Vessel length density (mm/mm²)	Junction density (/mm²)	Branch density (/mm²)	Endpoint density (/mm²)	Junctions per mm vessel	Mean branch length (µm)	Mean tortuosity	Fractal dimension	Lacunarity	Mean vessel diameter (µm)	90th pct diameter (µm)	Mean distance to vessel (µm)	95th pct distance to vessel (µm)	Perivascular nuclei per mm vessel	Perivascular nuclei (/mm²)	Perivascular nuclei (% of all)	All nuclei (/mm²)
Nulliparous	NULL2	1	2026-07-12	0.808124	0.7593	0.678092	0.649077	0.97162	7.23941	14.1272	251.126	855.061	835.032	17.776	26.2176	1.1508	1.47593	3.02475	4.49539	6.43446	12.3698	29.0276	64.888	916.687	20.0472	4572.65
Nulliparous	NULL2	2	2026-07-12	1.45759	1.11672	1.01529	0.943267	0.90604	5.59601	10.7275	171.743	675.312	644.568	16.0097	25.6408	1.1314	1.35303	4.25589	4.63176	6.63249	15.504	35.6264	69.1777	742.101	18.8883	3928.9
Nulliparous	NULL3	1	2026-07-08	2.16425	1.7719	1.41125	1.32644	0.927368	5.11017	10.9653	133.44	591.057	614.428	12.1694	28.8809	1.16293	1.39077	3.54875	4.1002	5.68731	15.3853	35.6173	62.7031	687.556	18.7577	3665.46
Nulliparous	NULL3	2	2026-07-08	2.16335	1.97877	1.17019	1.06624	0.915349	5.10988	9.75422	111.607	572.102	595.548	11.4419	27.6767	1.14886	1.322	3.72382	4.50075	5.79994	15.5424	35.7261	65.3822	637.753	17.7453	3593.92
Nulliparous	NULL3	3	2026-07-08	2.16788	1.75011	1.21378	1.13725	0.59687	5.02569	9.77235	120.466	585.625	545.176	12.3273	28.8541	1.1422	1.32659	3.93851	4.50363	6.12542	16.2605	36.4432	62.986	615.521	18.6269	3304.47
Nulliparous	NULL4	1	2026-06-28	1.81221	1.54091	1.25965	1.18425	0.981365	6.85486	12.4628	162.128	649.355	689.042	13.0089	28.6436	1.164	1.40793	3.14512	4.82108	6.43446	13.5821	32.4974	69.1097	861.303	21.1618	4070.08
Nulliparous	NULL4	2	2026-06-28	2.1647	1.82561	1.5378	1.45335	0.991273	8.03341	15.3399	211.924	747.24	763.754	13.8152	29.6292	1.16633	1.4886	2.67095	4.60952	6.12542	11.4451	27.3583	73.0233	1120.17	24.7116	4532.98
Nulliparous	NULL4	3	2026-07-12	2.17392	1.61678	1.18871	1.10727	0.92287	6.98281	12.298	147.209	654.765	734.24	11.9702	28.1602	1.16732	1.41629	3.06927	4.89826	6.63249	12.8591	30.0783	75.3463	926.606	21.0117	4409.96
Nulliparous	NULL5	1	2026-06-24	1.45724	1.23572	1.15594	1.09725	0.980243	7.90253	15.0469	211.437	770.104	753.7	14.0519	28.8086	1.18915	1.49233	2.73713	4.63838	5.79994	12.2395	29.9328	72.6215	1092.73	23.345	4680.77
Nulliparous	NULL5	2	2026-06-24	2.16788	1.77218	1.4483	1.33631	0.913723	7.09197	15.7807	321.781	1062.62	921.19	20.3908	24.7104	1.16043	1.44474	3.03285	4.10123	5.68731	11.9837	28.5274	68.6647	1083.58	23.2126	4668.06
Nulliparous	NULL5	3	2026-06-24	1.80686	1.53175	1.24458	1.1792	0.98247	7.24897	14.2756	262.889	875.166	770.011	18.4153	25.3089	1.15638	1.43534	3.33779	4.68152	6.63249	13.2238	30.9684	71.5225	1021.03	22.9421	4450.46
Nulliparous	NULL5	4	2026-06-24	1.74464	1.53699	1.37281	1.29296	0.955116	7.50315	15.9082	330.249	1082.01	954.398	20.7597	24.0096	1.14628	1.47944	2.85706	4.24002	5.68731	11.7105	28.0068	71.4677	1136.92	24.3619	4666.8
Pregnant	PREG1	1	2026-07-15	1.18238	1.14988	1.10845	1.08564	0.857743	4.93645	11.0662	171.328	581.225	604.253	15.4821	28.7836	1.17836	1.40973	3.97572	4.06563	5.68731	16.6379	40.0905	61.0128	675.179	18.0809	3734.21
Pregnant	PREG1	2	2026-07-15	1.45848	1.25463	1.01725	0.946114	0.9323	5.3338	11.7195	198.707	714.501	589.781	16.9553	28.6138	1.14053	1.35523	3.71367	4.13229	5.79994	15.7936	36.1715	65.7469	770.52	18.578	4147.49
Pregnant	PREG1	3	2026-07-15	1.31622	1.22948	1.14767	1.12388	0.913759	4.20567	10.387	179.734	625.51	666.439	17.3037	24.6843	1.15388	1.33685	4.28076	3.66258	5.68731	16.4322	38.2575	65.7028	682.455	16.5088	4133.88
Pregnant	PREG1	4	2026-07-15	1.45786	1.2383	0.95263	0.887649	0.942915	4.69123	10.8159	161.1	656.791	651.158	14.8947	26.4916	1.16764	1.33281	3.95513	3.86553	5.68731	15.256	34.1854	64.5783	698.474	16.4587	4243.8
Pregnant	PREG2	1	2026-06-24	1.24274	1.12118	0.934335	0.887496	0.951031	4.87696	10.1334	154.367	561.129	508.171	15.2335	29.737	1.1395	1.35622	3.88476	4.26447	5.68731	17.1	38.5271	59.0437	598.312	17.319	3454.66
Pregnant	PREG2	2	2026-06-24	1.17382	1.14001	0.984572	0.954999	0.924471	5.57353	11.458	126.702	524.608	558.116	11.0579	32.3289	1.14912	1.43987	3.64804	4.30566	5.79994	15.3526	36.1894	63.7886	730.891	19.5683	3735.08
Pregnant	PREG2	3	2026-06-24	1.17259	1.00839	0.874255	0.811892	0.908159	6.06045	11.9947	173.668	676.198	695.906	14.4788	26.451	1.15278	1.37865	3.33837	4.42867	6.12542	14.3585	34.4869	65.514	785.819	21.3164	3686.45
Pregnant	PREG3	1	2026-07-19	1.03778	0.837006	0.795044	0.752313	0.915703	6.40088	14.0854	208.69	802.857	709.811	14.8161	27.8415	1.13978	1.44546	2.89318	4.02407	5.68731	12.8741	30.6271	66.8139	941.097	21.5919	4358.56
Pregnant	PREG3	2	2026-07-19	1.34024	1.14545	0.962836	0.894962	0.875935	4.91904	10.2338	122.91	551.979	585.5	12.0102	29.7537	1.12857	1.35442	3.7275	4.2152	5.68731	15.427	34.4681	62.2349	636.899	18.2634	3487.3
Pregnant	PREG3	3	2026-07-19	1.45404	1.3127	1.04979	0.986629	0.933543	5.83405	12.5583	135.816	594.955	669.958	10.8148	30.5469	1.16011	1.3947	3.11496	4.09104	5.68731	13.8649	32.572	62.71	787.53	21.0284	3745.07
Pregnant	PREG4	1	2026-07-17	1.45867	1.20814	1.08032	1.00602	0.935101	6.24313	12.6046	179.918	750.485	808.138	14.274	25.5013	1.15089	1.41426	3.12509	4.2749	5.68731	12.5909	28.8768	79.0983	997.001	19.2441	5180.83
Pregnant	PREG4	2	2026-07-17	1.1689	1.14722	1.0076	0.977488	0.977637	7.24453	14.4922	172.892	747.836	862.415	11.93	28.169	1.16821	1.54095	2.69239	4.34048	5.68731	11.7074	28.1508	76.6627	1111.01	23.2947	4769.37
Pregnant	PREG4	3	2026-07-17	1.45343	1.43202	1.18266	1.14339	0.937649	6.79879	14.3244	209.902	788.008	820.368	14.6535	26.5539	1.16353	1.47866	3.01988	4.19576	5.68731	12.0958	28.5614	71.0696	1018.03	20.8229	4888.97
Pregnant	PREG5	1	2026-07-19	1.08182	0.730865	0.629203	0.550621	0.978909	8.56513	16.0739	245.178	908.066	768.224	15.2532	29.8934	1.17755	1.53854	2.60526	4.70576	6.12542	11.1629	27.535	75.0232	1205.91	23.7312	5081.54
Pregnant	PREG5	2	2026-07-19	1.64286	1.0394	0.933285	0.862602	0.980179	8.60113	16.7309	236.494	904.241	837.002	14.1351	28.6103	1.17902	1.52479	2.49293	4.55033	5.68731	10.7191	26.2172	72.4079	1211.45	24.7748	4889.86
Pregnant	PREG5	3	2026-07-19	1.45495	1.14133	0.922482	0.840601	0.95463	8.72492	16.5883	202.236	822.031	837.496	12.1915	29.9972	1.19514	1.49444	2.42086	4.60473	5.79994	10.438	25.3389	73.651	1221.74	25.5536	4781.1

### Sheet: Robustness
Block	Variant	Nulliparous mean	Pregnant mean	Hedges' g	p (Welch)	Note
Vessel area: denominator	Whole imaged field (no tissue mask)	4.705	4.841	0.1466	0.826
Vessel area: denominator	Tissue mask	5.575	5.659	0.05969	0.9225
Vessel area: denominator	Analysed domain	6.787	6.592	-0.1349	0.8185
Vessel area: denominator	Guarded core (used throughout)	6.557	6.281	-0.184	0.7577
Vessel area: despeckle threshold	Objects < 0 µm² removed	6.64	6.39	-0.17	0.776
Vessel area: despeckle threshold	Objects < 5 µm² removed	6.607	6.364	-0.165	0.7823
Vessel area: despeckle threshold	Objects < 20 µm² removed	6.56	6.31	-0.1685	0.7778	Used throughout
Vessel area: despeckle threshold	Objects < 50 µm² removed	6.447	6.184	-0.1762	0.7678
Vessel area: despeckle threshold	Objects < 100 µm² removed	5.927	5.674	-0.1744	0.7696
Vessel length density: despeckle threshold	Objects < 0 µm² removed	13.33	13.37	0.01406	0.982
Vessel length density: despeckle threshold	Objects < 5 µm² removed	13.13	13.22	0.03638	0.9534
Vessel length density: despeckle threshold	Objects < 20 µm² removed	12.99	13.07	0.03197	0.9589	Used throughout
Vessel length density: despeckle threshold	Objects < 50 µm² removed	12.74	12.8	0.02154	0.9721
Vessel length density: despeckle threshold	Objects < 100 µm² removed	11.71	11.72	0.004002	0.9948
Segmentation: Vessel area (% of tissue)	Manual mask (used throughout)	6.557	6.281	-0.184	0.7577
Segmentation: Junction density (/mm²)	Manual mask (used throughout)	197.2	180.1	-0.3043	0.6634
Segmentation: Mean vessel diameter (µm)	Manual mask (used throughout)	4.531	4.253	-1.079	0.1015
Segmentation: Vessel area (% of tissue)	Automatic Li threshold	7.607	7.102	-0.4433	0.4477
Segmentation: Junction density (/mm²)	Automatic Li threshold	444.4	355.8	-0.3398	0.6471
Segmentation: Mean vessel diameter (µm)	Automatic Li threshold	4.621	4.371	-0.8254	0.2674
Segmentation: Vessel area (% of tissue)	Automatic Li threshold, 1 failed field excluded	7.048	7.102	0.03621	0.9537
Segmentation: Junction density (/mm²)	Automatic Li threshold, 1 failed field excluded	248.3	355.8	1.6	0.03198
Segmentation: Mean vessel diameter (µm)	Automatic Li threshold, 1 failed field excluded	4.637	4.371	-0.9408	0.2095
Domain and threshold: Vessel area	Domain radius 150 µm	6.529	6.202	-0.2223	0.7097
Domain and threshold: Vessel length density	Domain radius 150 µm	12.76	12.78	0.007642	0.99
Domain and threshold: Vessel area	Domain radius 200 µm	6.479	6.059	-0.295	0.625
Domain and threshold: Vessel length density	Domain radius 200 µm	12.66	12.46	-0.08239	0.8942
Domain and threshold: Vessel area	Otsu threshold	5.252	5.569	0.2076	0.7269
Geometry at matched vessel area	Vessel length density	13.53	14.81	0.5654	0.3522	Every field re-thresholded to the same vessel area, isolating morphology from threshold choice
Geometry at matched vessel area	Junction density	402.1	628.1	0.6641	0.2723	Every field re-thresholded to the same vessel area, isolating morphology from threshold choice
Geometry at matched vessel area	Mean vessel diameter	4.117	3.763	-0.7591	0.2262	Every field re-thresholded to the same vessel area, isolating morphology from threshold choice
Leave one animal out	Vessel area (% of tissue)			-0.7837	0.253	Most influential animal: PREG5 (p 0.758 with all 9 animals)
Leave one animal out	Vessel length density (mm/mm²)			0.4045	0.5147	Most influential animal: NULL5 (p 0.922 with all 9 animals)
Leave one animal out	Junction density (/mm²)			-0.909	0.3149	Most influential animal: NULL3 (p 0.663 with all 9 animals)
Leave one animal out	Branch density (/mm²)			-0.6695	0.3732	Most influential animal: NULL3 (p 0.680 with all 9 animals)
Leave one animal out	Endpoint density (/mm²)			-0.6138	0.3109	Most influential animal: NULL3 (p 0.765 with all 9 animals)
Leave one animal out	Junctions per mm vessel			-0.9406	0.323	Most influential animal: NULL3 (p 0.544 with all 9 animals)
Leave one animal out	Mean branch length (µm)			1.012	0.1561	Most influential animal: PREG4 (p 0.279 with all 9 animals)
Leave one animal out	Mean tortuosity			0.4939	0.4548	Most influential animal: PREG3 (p 0.704 with all 9 animals)
Leave one animal out	Fractal dimension			0.483	0.4634	Most influential animal: PREG1 (p 0.734 with all 9 animals)
Leave one animal out	Lacunarity			-0.4943	0.4527	Most influential animal: PREG1 (p 0.833 with all 9 animals)
Leave one animal out	Mean vessel diameter (µm)			-1.77	0.02814	Most influential animal: PREG5 (p 0.102 with all 9 animals)
Leave one animal out	90th pct diameter (µm)			-1.63	0.0667	Most influential animal: PREG2 (p 0.077 with all 9 animals)
Leave one animal out	Mean distance to vessel (µm)			0.4222	0.5184	Most influential animal: PREG5 (p 0.956 with all 9 animals)
Leave one animal out	95th pct distance to vessel (µm)			0.3608	0.5049	Most influential animal: NULL3 (p 0.909 with all 9 animals)
Leave one animal out	Perivascular nuclei per mm vessel			-0.4594	0.4847	Most influential animal: PREG4 (p 0.882 with all 9 animals)
Leave one animal out	Perivascular nuclei (/mm²)			-0.3581	0.5821	Most influential animal: PREG5 (p 0.951 with all 9 animals)
Leave one animal out	Perivascular nuclei (% of all)			-0.578	0.3884	Most influential animal: PREG5 (p 0.855 with all 9 animals)
Leave one animal out	All nuclei (/mm²)			0.4472	0.4953	Most influential animal: PREG2 (p 0.785 with all 9 animals)
Unit of analysis	90th pct diameter (µm)				0.07736	p = 0.0080 if the 28 fields are treated as independent; p = 0.0057 by mixed model
Unit of analysis	Mean vessel diameter (µm)				0.1015	p = 0.0087 if the 28 fields are treated as independent; p = 0.0737 by mixed model
Unit of analysis	Mean branch length (µm)				0.2787	p = 0.1359 if the 28 fields are treated as independent; p = 0.2443 by mixed model
Unit of analysis	Branch density (/mm²)				0.68	p = 0.3314 if the 28 fields are treated as independent; p = 0.6402 by mixed model
Unit of analysis	Junctions per mm vessel				0.5443	p = 0.3342 if the 28 fields are treated as independent; p = 0.4847 by mixed model
Unit of analysis	Junction density (/mm²)				0.6634	p = 0.3424 if the 28 fields are treated as independent; p = 0.6025 by mixed model
Unit of analysis	Vessel area (% of tissue)				0.7577	p = 0.3597 if the 28 fields are treated as independent; p = 0.7516 by mixed model
Unit of analysis	Perivascular nuclei (% of all)				0.8554	p = 0.4047 if the 28 fields are treated as independent; p = 0.8299 by mixed model
Unit of analysis	Endpoint density (/mm²)				0.7654	p = 0.4331 if the 28 fields are treated as independent; p = 0.7453 by mixed model
Unit of analysis	Perivascular nuclei per mm vessel				0.8824	p = 0.5751 if the 28 fields are treated as independent; p = 0.8745 by mixed model
Unit of analysis	95th pct distance to vessel (µm)				0.9091	p = 0.5762 if the 28 fields are treated as independent; p = 0.9002 by mixed model
Unit of analysis	Mean distance to vessel (µm)				0.9561	p = 0.6388 if the 28 fields are treated as independent; p = 0.9453 by mixed model
Unit of analysis	Perivascular nuclei (/mm²)				0.9515	p = 0.7623 if the 28 fields are treated as independent; p = 0.9597 by mixed model
Unit of analysis	Mean tortuosity				0.7042	p = 0.7663 if the 28 fields are treated as independent; p = 0.7467 by mixed model
Unit of analysis	All nuclei (/mm²)				0.785	p = 0.7786 if the 28 fields are treated as independent; p = 0.7885 by mixed model
Unit of analysis	Vessel length density (mm/mm²)				0.9221	p = 0.8144 if the 28 fields are treated as independent; p = 0.9360 by mixed model
Unit of analysis	Fractal dimension				0.7345	p = 0.8356 if the 28 fields are treated as independent; p = 0.7591 by mixed model
Unit of analysis	Lacunarity				0.8331	p = 0.8964 if the 28 fields are treated as independent; p = 0.8631 by mixed model
Covariate balance between groups	Analysed domain (mm²)	1.186	0.9684		0.1515	Technical covariate, not a measurement
Covariate balance between groups	Tissue fraction of field	0.8402	0.8598		0.6733	Technical covariate, not a measurement
Covariate balance between groups	Automatic threshold (grey level)	39.93	53.09		0.2029	Technical covariate, not a measurement
Covariate balance between groups	Imaging session (date)	739800	739800		0.2031	Technical covariate, not a measurement
Covariate balance between groups	Imaged field (mm²)	1.786	1.316		0.134	Technical covariate, not a measurement

### Sheet: Parameters
Parameter	Value
Image scale (pixels per µm)	1.7583
Tissue mask: blur (µm)	15
Tissue mask: morphological closing (µm)	20
Tissue mask: minimum component (µm²)	50000
Analysed domain: closing radius (µm)	100
Analysed domain: hole fill (µm²)	50000
Guarded core: border erosion (µm)	25
Vessel mask: despeckle (µm²)	20
Vessel mask: pinhole fill (µm²)	20
Perivascular nucleus distance (µm)	3
Tortuosity: minimum branch chord (µm)	5
Burnt-in scale bar exclusion pad (µm)	25
